# Mutation-specific pathophysiological mechanisms define different neurodevelopmental disorders associated with SATB1 dysfunction

**DOI:** 10.1101/2020.10.23.352278

**Authors:** J. den Hoed, E. de Boer, N. Voisin, A.J.M. Dingemans, N. Guex, L. Wiel, C. Nellaker, S.M. Amudhavalli, S. Banka, F.S. Bena, B. Ben-Zeev, V.R. Bonagura, A.-L. Bruel, T. Brunet, H.G. Brunner, H.B. Chew, J. Chrast, L. Cimbalistienė, H. Coon, The DDD study, E.C. Délot, F. Démurger, A.-S. Denommé-Pichon, C. Depienne, D. Donnai, D.A. Dyment, O. Elpeleg, L. Faivre, C. Gilissen, L. Granger, B. Haber, Y. Hachiya, Y. Hamzavi Abedi, J. Hanebeck, J.Y. Hehir-Kwa, B. Horist, T. Itai, A. Jackson, R. Jewell, K.L. Jones, S. Joss, H. Kashii, M. Kato, A.A. Kattentidt-Mouravieva, F. Kok, U. Kotzaeridou, V. Krishnamurthy, V. Kučinskas, A. Kuechler, A. Lavillaureix, P. Liu, L. Manwaring, N. Matsumoto, B. Mazel, K. McWalter, V. Meiner, M.A. Mikati, S. Miyatake, T. Mizuguchi, L.H. Moey, S. Mohammed, H. Mor-Shaked, H. Mountford, R. Newbury-Ecob, S. Odent, L. Orec, M. Osmond, T.B. Palculict, M. Parker, A. Petersen, R. Pfundt, E. Preikšaitienė, K. Radtke, E. Ranza, J.A. Rosenfeld, T. Santiago-Sim, C. Schwager, M. Sinnema, L. Snijders Blok, R.C. Spillmann, A.P.A. Stegmann, I. Thiffault, L. Tran, A. Vaknin-Dembinsky, J.H. Vedovato-dos-Santos, S.A. Vergano, E. Vilain, A. Vitobello, M. Wagner, A. Waheeb, M. Willing, B. Zuccarelli, U. Kini, D.F. Newbury, T. Kleefstra, A. Reymond, S.E. Fisher, L.E.L.M. Vissers

## Abstract

Whereas large-scale statistical analyses can robustly identify disease-gene relationships, they do not accurately capture genotype-phenotype correlations or disease mechanisms. We use multiple lines of independent evidence to show that different variant types in a single gene, *SATB1*, cause clinically overlapping but distinct neurodevelopmental disorders. Clinical evaluation of 42 individuals carrying *SATB1* variants identified overt genotype-phenotype relationships, associated with different pathophysiological mechanisms, established by functional assays. Missense variants in the CUT1 and CUT2 DNA-binding domains result in stronger chromatin binding, increased transcriptional repression and a severe phenotype. Contrastingly, variants predicted to result in haploinsufficiency are associated with a milder clinical presentation. A similarly mild phenotype is observed for individuals with premature protein truncating variants that escape nonsense-mediated decay and encode truncated proteins, which are transcriptionally active but mislocalized in the cell. Our results suggest that in-depth mutation-specific genotype-phenotype studies are essential to capture full disease complexity and to explain phenotypic variability.
