## Supplementary Table 6 for "Mutation-specific pathophysiological mechanisms define different neurodevelopmental disorders associated with SATB1 dysfunction"

### Sheet: Sheet1
HPO_name	Groep	checked	classfied_by_wang
2-3 toe syndactyly	0	yes	yes
Gap between first and second toes	0	yes	yes
Abnormal autonomic nervous system physiology	1	yes	yes
Abnormality of the hip	10	yes	yes
Retinopathy of prematurity	100	yes	no
Rib fusion	101	yes	yes
Short, broad feet	102	yes	yes
Sleep onset Insomnia	13	yes	no
Sparse scalp hair	104	yes	yes
Strabismus	105	yes	yes
Tapered fingers	106	yes	yes
Thick hair	107	yes	yes
Transverse palmar creases	108	yes	yes
Vascular skin abnormality	109	yes	yes
Abnormality of the lung	11	yes	yes
Pneumonia	11	yes	yes
Recurrent lower respiratory tract infections	11	yes	yes
Recurrent respiratory infections	11	yes	yes
Respiratory infections in early life	11	yes	yes
Vasculitis	110	yes	yes
Ventricular septal defect	111	yes	yes
Vitamin D deficiency	112	yes	yes
Abnormality of the outer ear	12	yes	yes
Abnormality of the pinna	12	yes	yes
Anteverted ears	12	yes	yes
Auricular tag	12	yes	yes
External auditory canal atresia	12	yes	yes
Fleshy earlobes	12	yes	yes
Hearing abnormality	12	yes	yes
Hypoplasia of the external ear	12	yes	yes
Large ears	12	yes	yes
Posteriorly rotated ears	12	yes	yes
Thickened helices	12	yes	yes
Absence seizures	13	yes	yes
Atonic seizures	13	yes	yes
Behavioural/Psychiatric Abnormality	18	yes	yes
Complex partial seizures	13	yes	yes
Dacrystic seizures	13	yes	yes
Encephalopathy	117		yes
Eyelid myoclonias	13	yes	yes
Focal myoclonic seizures	13	yes	yes
Focal seizures, afebril	13	yes	yes
Gelastic seizures	13	yes	yes
Generalized clonic seizures	13	yes	yes
Generalized seizures	13	yes	yes
Generalized tonic-clonic seizures	13	yes	yes
Headache	118		yes
Infantile spasms	13	yes	yes
Myoclonic absence	13	yes	yes
Myoclonic seizures	13	yes	yes
Partial seizures	13	yes	yes
Seizures	13	yes	yes
Status epilepticus	13	yes	yes
Tonic seizures	13	yes	yes
Dysarthria	14	yes	yes
Loss of speech	14	yes	yes
Absent speech development	14	yes	yes
Delayed ability to sit	17	yes	yes
Delayed ability to stand	17	yes	yes
Delayed fine motor development	17	yes	yes
Delayed social development	17	yes	yes
Developmental delay	17	yes	yes
Developmental regression	17	yes	yes
Developmental stagnation at onset of seizures	17	yes	yes
Impaired language development	17	yes	yes
Intellectual disability	17	yes	yes
Intellectual disability, mild	121	yes	yes
Intellectual disability, moderate	121	yes	yes
Intellectual disability, profound	120	yes	yes
Intellectual disability, severe	120	yes	yes
Learning disability	17	yes	yes
Mild global developmental delay	17	yes	yes
Motor delay	17	yes	yes
Severe expressive language delay	17	yes	yes
Severe global developmental delay	17	yes	yes
Achilles tendon contracture	15	yes	yes
Contractures of the ankles	15	yes	yes
Contractures of the joints of the lower limbs	15	yes	yes
Knee flexion deformities	15	yes	yes
Aggressive behavior	18	yes	yes
Agitation	18	yes	yes
Anxiety	18	yes	yes
Autism	18	yes	yes
Bipolar affective disorder	18	yes	yes
Bruxism	18	yes	yes
Drooling	18	yes	yes
Emotional lability	18	yes	yes
Epileptic encephalopathy	13	yes	yes
Frequent temper tantrums	13	yes	yes
Happy demeanor	13	yes	yes
Impaired social interactions	13	yes	yes
Irritability	13	yes	yes
Obsessive-compulsive disorder	13	yes	yes
Oral aversion	13	yes	yes
Pervasive developmental disorder	13	yes	yes
Poor eye contact	13	yes	yes
Self-biting	13	yes	yes
Short attention span	13	yes	yes
Sleep disturbances	13	yes	yes
Allergy	19	yes	yes
Abnormal delivery	2	yes	yes
Abnormality of prenatal development or birth	2	yes	yes
Abnormality of the placenta	2	yes	yes
Caesarian section	2	yes	yes
Fetal distress	2	yes	yes
Increased nuchal translucency	2	yes	yes
Low APGAR score	2	yes	yes
Maternal hypertension	2	yes	yes
Meconium stained amniotic fluid	2	yes	yes
Oligohydramnios	2	yes	yes
Placental abruption	2	yes	yes
Premature birth	2	yes	yes
Prenatal maternal abnormality	2	yes	yes
Primary Caesarian section	2	yes	yes
Ventouse delivery	2	yes	yes
Alveolar bone loss around teeth	115	yes	no
Appendicular hypotonia	22	yes	yes
Generalized hypotonia	22	yes	yes
Infantile muscular hypotonia	22	yes	yes
Muscular hypotonia	22	yes	yes
Muscular hypotonia of the trunk	22	yes	yes
Neonatal hypotonia	22	yes	yes
Central hypotonia	22	yes	yes
Arachnoid cyst	23	yes	yes
Decreased body mass index	24	yes	yes
Decreased body weight	24	yes	yes
Failure to thrive	24	yes	yes
Low birth weight	24	yes	yes
Asthenic habitus	24	yes	yes
Dolichostenomelia	24	yes	yes
Short stature	24	yes	yes
Tall stature	24	yes	yes
Atrial septal defect	25	yes	yes
Babinski sign	27	yes	yes
Hyperreflexia	27	yes	yes
Lower limb hyperreflexia	27	yes	yes
Beta-EEG	28	yes	yes
EEG abnormalities	28	yes	yes
EEG shows 3-4-Hz spike and multispike slow wave complexes	28	yes	yes
EEG with abnormally slow frequencies	28	yes	yes
EEG with focal epileptiform discharges	28	yes	yes
EEG with focal spike waves	28	yes	yes
EEG with frontal focal spike waves	28	yes	yes
EEG with frontal focal spikes	28	yes	yes
EEG with occipital slowing	28	yes	yes
EEG: persistent abnormal rhythmic activity	28	yes	yes
EEG: photoparoxysmal response	28	yes	yes
EEG: spike-wave complexes	28	yes	yes
Hypsarrhythmia	28	yes	yes
Multifocal EEG abnormality	28	yes	yes
Bicuspid aortic valve	29	yes	yes
Abnormal stool composition	3	yes	no
Bilateral cryptorchidism	30	yes	yes
Bowel incontinence	32	yes	yes
Brachycephaly	33	yes	yes
Plagiocephaly	33	yes	yes
Brain imaging abnormality	35	yes	no
Brain imaging shows diffuse white matter abnormalities	35	yes	yes
Cerebral white matter atrophy	35	yes	yes
Hypoplasia of the corpus callosum	35	yes	yes
Periventricular leukomalacia	35	yes	yes
Loss of ability to walk	37	yes	yes
Broad-based gait	37	yes	yes
Cerebral paralysis	37	yes	yes
Inability to walk	37	yes	yes
Involuntary dystonic or choreiform movements	37	yes	yes
Involuntary muscle contractions	37	yes	yes
Limb myoclonus	37	yes	yes
Myoclonus	37	yes	yes
Recurrent hand flapping	37	yes	yes
Resting tremor	37	yes	yes
Stereotyped, repetitive behaviour	37	yes	yes
Stereotypical hand wringing	37	yes	yes
Toe walking	37	yes	yes
Tremor	37	yes	yes
Tremor by anatomical site	37	yes	yes
Unsteady gait	37	yes	yes
Lower limb hypertonia	38	yes	yes
Lower limb spasticity	38	yes	yes
Spastic diplegia	38	yes	yes
Spastic gait	38	yes	yes
Spastic tetraparesis	38	yes	yes
Spasticity	38	yes	yes
Upper limb spasticity	38	yes	yes
Cerebral hemorrhage	39	yes	yes
Abnormality of dental color	115	yes	yes
Abnormality of dental enamel	115	yes	yes
Abnormality of the gingiva	115	yes	yes
Abnormality of the palate	115	yes	yes
Amelogenesis imperfecta	115	yes	yes
Bird-like facies	4	yes	yes
Broad alveolar ridges	4	yes	yes
Broad face	4	yes	yes
Broad nasal bridge	4	yes	yes
Carious teeth	115	yes	yes
Conical teeth	115	yes	yes
Deep philtrum	4	yes	yes
Delayed eruption of primary teeth	115	yes	yes
Delayed eruption of teeth	115	yes	yes
Dental crowding	115	yes	yes
Depressed nasal bridge	4	yes	yes
Facial asymmetry	4	yes	yes
Facial dysmorphism	4	yes	yes
Flat philtrum	4	yes	yes
Full cheeks	4	yes	yes
Gingival overgrowth	115	yes	yes
High forehead	4	yes	yes
Hypertelorism	4	yes	yes
Hypomineralization of enamel	115	yes	yes
Hypoplasia of dental enamel	115	yes	yes
Hypoplasia of the supraorbital ridges	4	yes	yes
Incisor macrodontia	115	yes	yes
Infra-orbital crease	4	yes	yes
Lip abnormality	4	yes	yes
Long philtrum	4	yes	yes
Microdontia	115	yes	yes
Midface retrusion	4	yes	yes
Premature loss of permanent teeth	115	yes	yes
Prominent forehead	4	yes	yes
Prominent glabella	4	yes	yes
Prominent nasal bridge	4	yes	yes
Protruding tongue	4	yes	yes
Round face	4	yes	yes
Short philtrum	4	yes	yes
Small mouth	4	yes	yes
Thick vermilion border	4	yes	yes
Widely spaced teeth	115	yes	yes
Yellow-brown discoloration of the teeth	115	yes	yes
Abnormality of dental eruption	115	yes	yes
Abnormality of dental morphology	115	yes	yes
Agenesis of molar	115	yes	yes
Agenesis of permanent teeth	115	yes	yes
Fragile teeth	115	yes	yes
Misalignment of teeth	115	yes	yes
Oligodontia	115	yes	yes
Oligodontia of primary teeth	115	yes	yes
Abnormality of the face	4	yes	yes
Blepharophimosis	4	yes	yes
Downward slanting palpebral fissures	4	yes	yes
Long palpebral fissures	4	yes	yes
Telecanthus	4	yes	yes
Broad nasal tip	4	yes	yes
Bulbous nose	4	yes	yes
Long nose	4	yes	yes
Nares, anteverted	4	yes	yes
Nasal hypoplasia	4	yes	yes
Oral-pharyngeal dysphagia	41	yes	yes
Chewing difficulties	41	yes	yes
Dysphagia	41	yes	yes
Esophagitis	41	yes	yes
Functional abnormality of the gastrointestinal tract	41	yes	yes
Gastroesophageal reflux	41	yes	yes
Clumsiness	42	yes	yes
Poor motor coordination	42	yes	yes
Coarse hair	43	yes	yes
Curly hair	43	yes	yes
Congenital nystagmus	44	yes	yes
Constipation	45	yes	yes
Diarrhea	45	yes	yes
Feeding difficulties	45	yes	yes
Gastrostomy tube feeding in infancy	45	yes	yes
Cubitus valgus	46	yes	yes
Cyanotic episode	47	yes	yes
Death in adolescence	49	yes	yes
Death in early adulthood	49	yes	yes
Sudden death	49	yes	yes
Abnormality of refraction	5	yes	yes
Abnormality of vision	5	yes	yes
Amblyopia	5	yes	yes
Astigmatism	5	yes	yes
Blindness	5	yes	yes
Cortical visual impairment	5	yes	yes
Hypermetropia	5	yes	yes
Myopia	5	yes	yes
Decreased IgA	50	yes	yes
Decreased IgG level	50	yes	yes
Increased IgM level	50	yes	yes
Delayed ability to walk	17	yes	no
Delayed myelination	54	yes	yes
Delayed skeletal maturation	55	yes	yes
Diaphragmatic hernia	56	yes	yes
Diastasis recti	57	yes	yes
Drug-induced anaphylaxis	59	yes	no
Abnormality of subcutaneous fat tissue	6	yes	yes
Dry skin	60	yes	yes
Vitiligo	60	yes	yes
Duodenal atresia	61	yes	yes
Eczema	62	yes	yes
Inflammatory abnormality of the skin	62	yes	yes
Enuresis nocturna	63	yes	yes
Exodeviation	65	yes	no
Focal T2 hyperintense brainstem lesion	66	yes	yes
Growth hormone deficiency	67	yes	yes
High anterior hairline	68	yes	yes
Widow's peak	68	yes	yes
Horizontal eyebrow	69	yes	yes
Medial flaring of the eyebrow	69	yes	yes
Thick eyebrows	69	yes	yes
Abnormality of temperature regulation	7	yes	yes
Hyperventilation	70	yes	yes
Hypoplastic/small fingers	71	yes	yes
Small hand	71	yes	yes
Hyporeflexia	72	yes	yes
Intrauterine growth restriction	73	yes	yes
Short stature, severe	73	yes	yes
Joint hypermobility	75	yes	yes
Kyphoscoliosis	76	yes	yes
Scoliosis	76	yes	yes
Lactose intolerance	77	yes	yes
Laryngomalacia	78	yes	yes
Abnormality of the cerebellum	8	yes	yes
Ataxia	8	yes	yes
Cerebellar atrophy	8	yes	yes
Gait ataxia	8	yes	yes
Truncal ataxia	8	yes	yes
Macrocephaly at birth	80	yes	yes
Relative macrocephaly	80	yes	yes
Macrosomia	81	yes	yes
Obesity	81	yes	yes
Maintenance insomnia	13	yes	no
Mandibular prognathia	83	yes	yes
Metabolic acidosis	84	yes	yes
Microcephaly	85	yes	yes
Microcephaly, postnatal	85	yes	yes
Micropenis	86	yes	yes
Myositis	87	yes	yes
Neonatal asphyxia	88	yes	yes
Neonatal respiratory distress	88	yes	yes
Neonatal hypoglycemia	89	yes	yes
Abnormality of the cerebral ventricles	9	yes	yes
Brain atrophy	9	yes	yes
Cerebral cortical atrophy	9	yes	yes
Diffuse brain atrophy	9	yes	yes
Dilation of lateral ventricles	9	yes	yes
Enlarged cisterna magna	9	yes	yes
Enlarged lateral and third ventricles	9	yes	yes
Hydrocephalus	9	yes	yes
Hypoglycorrhachia	9	yes	yes
Ventriculomegaly	9	yes	yes
Abnormality of the cerebrospinal fluid	9	yes	yes
Widened cerebral subarachnoid space	9	yes	yes
Widened subarachnoid space	9	yes	yes
Nocturnal seizures	13	yes	no
Overweight	81	yes	no
Patent ductus arteriosus	92	yes	yes
Patent ductus arteriosus after premature birth	92	yes	yes
Pectus excavatum	93	yes	yes
Pes planus	94	yes	yes
Valgus foot deformity	94	yes	yes
Poor head control	95	yes	yes
Preauricular skin tag	96	yes	yes
Psychomotor degeneration	97	yes	yes
Recurrent otitis media	98	yes	yes
Recurrent urinary tract infections	99	yes	yes
Recurrent viral infections	99	yes	yes
Susceptibility to herpesvirus	99	yes	yes
